# A yeast love triangle: multiple hybridizations shape genome evolution in the *Pichia cactophila* species complex

**DOI:** 10.1101/2023.12.27.573426

**Authors:** Verónica Mixão, Ester Saus, Ferry Hagen, Teun Boekhout, Ryan R. Stevens, Toni Gabaldón

## Abstract

Hybrids are chimeric organisms carrying genetic material from at least two divergent parental lineages. Hybridization can contribute to the emergence of novel lineages with unique phenotypic traits that may facilitate their adaptation to new environments. In recent years, genomic analyses have revealed the hybrid nature of several opportunistic human pathogenic yeasts. One of them is *Candida inconspicua,* a member of the *Pichia cactophila* species complex, for which all sequenced strains are hybrids isolated from Europe with so far unknown parentals. It has been recently proposed that *C. inconspicua* and *P. cactophila* s.s. should be ranked as the same species due to their genetic similarity. To obtain a better understanding of the evolution of this clade, we sequenced the genomes of the *P. cactophila* type strain, of its close-relative *Pichia pseudocactophila*, and of a putative *C. inconspicua* clinical isolate from Alaska and compared them with the previously sequenced genomes of *Pichia norvegensis, C. inconspicua* and the recently described *Pichia galeolata*. Our results show evidence for the existence of distinct hybrid lineages within this clade and suggest an intricate scenario of recurrent hybridizations in this species complex, some of them giving rise to lineages with the ability to infect humans. Given their different hybridization histories, we propose that *C. inconspicua, P. cactophila,* and the new clinical isolate from Alaska should represent three distinct species and suggest the name *Pichia alaskaensis* for the new taxon. Moreover, the name *C. inconspicua* is recombined in the genus *Pichia* as *P. inconspicua*. Our results clarify the evolutionary relationships within the *P. cactophila* species complex and underscore the importance of non-vertical evolution.
