## Supplementary material for "A yeast love triangle: multiple hybridizations shape genome evolution in the *Pichia cactophila* species complex": Supplementary_Table_1.xlsx

### Sheet: Folha1
Supplementary Table 1. Summary statistics of the genome assemblies of P. cactophila type strain, P. pseudocactophila type strain and P. alaskaensis sp. nov. (CBS 16747).
	P. cactophila	P. pseudocactophila	P. alaskaensis
Contigs	338	158	1165
Length (bp)	11375052	10018088	10261017
N50 (bp)	79972	213179	14955
GC (%)	34.79	35.84	34.95
NCBI accession
